# Bento: A toolkit for subcellular analysis of spatial transcriptomics data

**DOI:** 10.1101/2022.06.10.495510

**Authors:** Clarence K. Mah, Noorsher Ahmed, Nicole Lopez, Dylan Lam, Alexander Monell, Colin Kern, Yuanyuan Han, Gino Prasad, Anthony J. Cesnik, Emma Lundberg, Quan Zhu, Hannah Carter, Gene W. Yeo

## Abstract

The spatial organization of molecules in a cell is essential for performing their functions. Spatial transcriptomics technologies have opened the door to characterization of cellular and subcellular organization. While current computational methods focus on discerning tissue architecture, cell-cell interactions and spatial expression patterns, these approaches are limited to investigating spatial variation at the multicellular scale. We present Bento, a Python toolkit that fully takes advantage of single-molecule information to enable spatial analysis at the subcellular scale. Bento ingests molecular coordinates and segmentation boundaries to perform three fundamental analyses: defining subcellular domains, annotating localization patterns, and quantifying gene-gene colocalization. To demonstrate the toolkit, we apply these methods to a variety of datasets including U2-OS cells (MERFISH), 3T3 cells (seqFISH+), and treated cardiomyocytes (Molecular Cartography). We quantify RNA localization changes in cardiomyocytes identifying mRNA depletion of critical cardiac disease-associated genes RBM20 and CACNB2 from the endoplasmic reticulum upon doxorubicin treatment. The Bento package is a member of the open-source Scverse ecosystem, enabling integration with other single-cell omics analysis tools.
