## Supplementary Table 2 for "Bento: A toolkit for subcellular analysis of spatial transcriptomics data"

### Sheet: Sheet1
			Gene	Gene/product name	Go class(es)	Description	Resolve Probe Catalog Number
		1	ABCC9	ATP-binding cassette sub-family C member 9	potassium channel activity; transmembrane transporter activity; ATP-activated inward rectifier potassium channel activity; ATP binding; regulation of voltage-gated potassium channel activity involved in ventricular cardiac muscle cell action potential repolarization	required for transition from fetal glycolytic metabolism to mitochondrial oxidative metabolism1; encodes a regulatory subunit of the heart's major potassium-sensitive ATP channel2	PQKMR
	KEY	2	ACTN2	Alpha-actinin-2	plasma membrane; integrin binding, calcium ion binding, protein binding; cardiac muscle cell development; Z disc; cytoskeletal protein binding; titin Z binding domain; titin binding; cell adhesion;	major Z-disc sarcomeric protein expressed in cardiomyocytes3; interacts with signaling proteins and ion channels; regulates ion channel trafficking4	P7Y6H
	CONTRACTION	3	ADM	Pro-adrenomedullin	adenylate cyclase-activating G protein-coupled receptor signaling pathway; adrenomedullin receptor signaling pathway; positive regulation of heart rate; regulation of systemic arterial blood pressure; cAMP-mediated signaling; calcium ion homeostasis	produced in response to volume or pressure overload; cardioprotective5; antioxidant and antiapoptotic properties6	PXACY
	CONDUCTION	4	ADRB1	Beta adrenergic receptor 1	plasma membrane; protein binding; adenylate cyclase-activating adrenergic receptor signaling pathway; beta-adrenergic receptor activity; positive regulation of the force of heart contraction by epinephrine-norepinephrine; positive regulation of heart rate by epinephrine-norepinephrine; positive regulation of GTPase activity	coupled to GPCR; produces cAMP in response to catecholamine activation leading to increased contractility; stimulates PKA-mediated phosphorylation of essential cardiac proteins; promotes apoptosis; prolonged stimulation of receptor can lead to cardiac remodeling and heart failure7	P7H2T
	MYOFIBRIL ASSEMBLY	5	AGT	Angiotensinogen	extracellular region; protein binding; hormone activity; artery smooth muscle contraction	substrate of renin--angiotensin system (RAS) and precursor of angiotensin II which regulates cardiac contractility and is linked to cardiac remodeling and apoptosis; RAS regulates blood pressure8	P0FG1
	CONDUCTION & CONTRACTION	6	ATP2B4	Plasma membrane calcium-transporting ATPase 4	plasma membrane; intracellular calcium ion homeostasis; negative regulation of nitric-oxide synthase activity; negative regulation of calcineurin-NFAT signaling cascade; T-tubule; Z-disc; calmodulin binding	regulates calcium signaling in microdomains of cardiomyocytes9	PTYPJ
	NEGATIVE CONTROL	7	AVPR1A	Vasopressin V1a receptor	plasma membrane; protein binding; vasopressin receptor activity; G protein-coupled receptor signaling pathway; calcium-mediated signaling	involved in vascular responses such as vasoconstriction and blood pressure regulation10,11	P7ZPZ
		8	BCL2	Apoptosis regulator Bcl-2	protein binding; negative regulation of apoptotic process; mitochondrial outer membrane;	anti-apoptotic protein that promotes cell survival12	P9YP1
		9	BIN1	Myc box-dependent-interacting protein 1	protein binding; cytosol; T-tubule; T-tubule organization;	regulates formation of T-tubules; involved with calcium channel trafficking to T-tubule membranes of adult cardiomyocytes13	P2T1A
		10	BRAF	Serine/threonine-protein kinase B-raf	protein binding; cytosol; plasma membrane; protein serine/threonine kinase activity; MAPK cascade, ATP binding	upregulated during heart failure in humans; activation of BRAF promotes cardiomyocyte hypertrophy14	PSTHG
		11	CACNA1D	Voltage-dependent L-type calcium channel subunit alpha-1D	calcium channel activity; voltage-gated calcium channel activity; plasma membrane; L-type voltage-gated calcium channel complex	forms L-type calcium channel CaV1.3 in smooth muscle cells of the myocardium15; overall expressed at low levels in the heart and high levels in the central nervous system16	P9MM9
		12	CACNA1E	Voltage-dependent R-type calcium channel subunit alpha-1E	calcium ion import across plasma membrane; voltage-gated calcium channel activity	forms L-type calcium channel CaV2.3 in smooth muscle cells of the myocardium15 and highly expressed in the central nervous system17	P6YPZ
		13	CACNB2	Voltage-dependent L-type calcium channel subunit beta-2	calcium channel activity; voltage-gated calcium channel activity; plasma membrane; L-type voltage-gated calcium channel complex	forms cardiac L-type voltage-dependent calcium channels; involved in excitation contraction coupling18	P582L
		14	CALCA	Calcitonin	calcitonin receptor binding; adenylate cyclase-activating G protein-coupled receptor signaling pathway	encodes calcitonin and calcitonin gene-related peptide (CGRP); vasodilator that elicits protective mechanisms during hypertension, heart failure, and ischemia19	PQW3Z
		15	CAMK2A	Calcium/calmodulin-dependent protein kinase type II subunit alpha	protein binding; calmodulin-dependent protein kinase activity; protein serine/threonine kinase activity; calcium- and calmodulin-dependent protein kinase complex	involved in regulation of cardiac physiology and pathology20	P7942
		16	CAV1	Caveolin-1	protein binding: membrane raft; plasma membrane; caveola; golgi membrane	structural protein involved in lipid homeostasis, cardiac function, nitric oxide biogenesis and activity, oxidative stress pathways21	P8NP9
		17	CCN2	CCN family member 2	protein binding; DNA biosynthetic process; aging; angiogenesis; calcium ion transmembrane import into cytosol	matricellular protein; plays a role in cell communication; linked to cardiovascular diseases22	PQ7EX
		18	CDK6	Cyclin-dependent kinase 6	nuceloplasm; cytosol; cyclin binding; regulation of gene expression	increased in hypertrophic hearts; not expected to be expressed in healthy hearts23	P8NN8
		19	CDKN2B	Cyclin-dependent kinase 4 inhibitor B	cyclin-dependent protein serine/threonine kinase inhibitor activity; cytoplasm; cytosol; nucleus; protein kinase binding	regulates cell cycle and has been implicated in cardiac fibrosis and heart failure following myocardial infarction24	P4HP9
		20	CENPF	Centromere protein F	chromosome, centromeric region; outer kinetochore; chromosome segregation; dynein complex binding	important for microtubule network and cellular structures within contractile, junctional, and mitochondrial domains25	P8129
		21	CHGA	Chromogranin-A	adenylate cyclase-activating adrenergic receptor signaling pathway involved in cardiac muscle relaxation; positive regulation of cardiac muscle contraction; positive regulation of relaxation of cardiac muscle	myocardial secretory granule; dysregulated in cardiovascular diseases, but underlying mechanism unclear26	PVZA6
		22	CHRM2	Muscarinic acetylcholine receptor M2	G protein-coupled acetylcholine receptor activity; G protein-coupled acetylcholine receptor signaling pathway	plays a central role in cardiac chronotropic response27	PSYPH
		23	CITED2	Cbp/p300-interacting transactivator 2	transcription coactivator activity; heart development; cardiac neural crest cell development involved in heart development	transcriptional modulator28; required for heart development29	P8YP0
		24	CLCN3	H(+)/Cl(-) exchange transporter 3	chloride channel activity; volume-sensitive chloride channel activity	voltage gated chloride channel; plays a role in cell volume regulatory mechanisms; ClC-3 has been linked to regulation of electrical activity, apoptosis, intracellular pH30	PWAJ2
		25	CRYAB	Alpha-crystallin B chain	cardiac myofibril; regulation of cell death; Z disc; actin filament bundle	small heat shock protein known to be protective against myocardial ischemia/reperfusion injury; thought to suppress cardiac hypertrophic responses31	P7Z3D
		26	CTNNA3	Catenin alpha-3	regulation of ventricular cardiac muscle cell action potential; regulation of heart rate by cardiac conduction; actin filament binding; cadherin binding; bundle of His cell-Purkinje myocyte adhesion involved in cell communication	adherens junction protein involved in mechanosensation32	P7PP7
		27	DES	Desmin	Z-disc; cytosol; intercalated disc; sarcolemma; cardiac myofibril; cell-cell junction	intermediate filament protein of cardiac muscle; cytoskeleton structure and scaffold; connects Z-discs to each other which links neighboring sarcomeres to form myofibrils33	PPKMQ
		28	DNM1L	Dynamin-1-like protein	mitochondrial fragmentation involved in apoptotic process; mitochondrial outer membrane; mitochondrial membrane fission	mediates mitochondrial fission; involved in necrosis and apoptosis34	PQV1Y
		29	DSC2	Desmocollin-2	cardiac muscle cell-cardiac muscle cell adhesion; adherens junction; desmosome; intercalated disc; regulation of heart rate by cardiac conduction; regulation of ventricular cardiac muscle cell action potential	desmosomal protein that aids in linking neighboring cells together 35	PSXPJ
		30	DTNA	Dystrobrevin alpha	cell junction; intermediate filament cytoskeleton; signal transduction	involved with dystrophin function; determinant of myocyte size; interaction with dystrophin thought to be important for cell membrane protection36	PKA2A
		31	EDN1	Endothelin-1	positive regulation of cell growth involved in cardiac muscle cell development; positive regulation of cytosolic calcium ion concentration involved in phospholipase C-activating G protein-coupled signaling pathway; positive regulation of NIK/NF-kappaB signaling	directly influence myocyte function; hypertrophic and inotropic effects37	P0X37
		32	EDNRA	Endothelin-1 receptor	endothelin receptor activity; phosphatidylinositol phospholipase C activity; response to hypoxia;	involved in signaling mechanisms essential for functional regulation38	PFS8Z
		33	ELAVL1	ELAV-like protein 1	RNA binding; mRNA stabilization; cytoplasmic vesicle	promotes ferroptosis in myocardial ischemia/reperfusion injury through regulation of autophagy39	PYHDT
		34	EPAS1	Endothelial PAS domain-containing protein 1	response to hypoxia; DNA-binding transcription factor activity, RNA polymerase II-specific	induction of adrenomedullin expression in cardiomyocytes; involved in inflammatory response40	P62JP
		35	FGF13	Fibroblast growth factor 13	MAPK cascade; microtubule binding; sodium channel regulator activity; transmembrane transporter binding	regulation of voltage gated sodium channels; regulates cardiac function; involved in NF-κB activation41	PDJ94
		36	FOXC1	Forkhead box protein C1	heart development; positive regulation of transcription by RNA polymerase II; DNA-binding transcription factor activity	regulates cardiac functional properties related to cytoskeleton, cell adhesion, gap junctions, calcium signaling42	P1ZPS
		37	FOXO3	Forkhead box protein O3	negative regulation of transcription by RNA polymerase II; DNA-binding transcription factor activity; protein kinase binding	transcription factor that mediates resistance to oxidative stress; promotes survival during oxidative stress43	PCYP3
		38	G3BP1	Ras GTPase-activating protein-binding protein 1	cytoplasmic stress granule; RNA binding; protein binding; ATP binding; DNA binding; DNA helicase activity	RNA binding protein; plays a central role in stress granule assembly; endoribonuclease activity44	P9K4W
		39	GJA1	Gap junction alpha-1 protein	plasma membrae; gap junction; intercalated disc; connexin complex	cardiac gap junction protein connexin43 important for intercellular communication; promotes maintenance of cardiac rhythm45	P6149
		40	GJA5	Gap junction alpha-5 protein	regulation of ventricular cardiac muscle cell membrane repolarization; cardiac conduction system development	member of connexin gene family and component of gap junction46	PND6F
		41	GLP1R	Glucagon-like peptide 1 receptor	transmembrane signaling receptor activity; adenylate cyclase-activating G protein-coupled receptor signaling pathway; cAMP-mediated signaling	agonists of this protein receptor utilized to mediate cardiovascular function in the context of disease and dysfunction such as heart rate, vasodilation, blood pressure47	PKRMF
		42	GRK2	Beta-adrenergic receptor kinase 1	G protein-coupled receptor kinase activity; beta-adrenergic receptor kinase activity; cardiac muscle contraction	regulates GPCRs such as β-adrenergic receptors; important role in cardiovascular disease such as heart failure48	P7YPL
		43	GSK3A	Glycogen synthase kinase-3 alpha	protein serine/threonine kinase activity; Wnt signaling pathway;	regulates proliferation, differentiation, and cell death; involved in cardiac pathogenesis49	PVQPT
		44	GSN	Gelsolin	actin binding; cardiac muscle cell contraction; actin filament severing; actin filament capping	actin binding protein; regulates ion channels and cytoskeletal remodeling; thought to play a role in cardiac remodeling after myocardial infarction50	PRN69
		45	HBEGF	Proheparin-binding EGF-like growth factor	extracellular region; plasma membrane; cell surface	involved in cardiac development; cardiogenic and hypertrophic growth factor51	PXQPW
		46	HCN1	Potassium/sodium hyperpolarization-activated cyclic nucleotide-gated channel 1	HCN channel complex; voltage-gated potassium channel activity; potassium ion transmembrane transport	ion channel responsible for the If current; component of cardiac conduction system52	P0495
		47	HEY2	Hairy/enhancer-of-split related with YRPW motif protein 2	DNA-binding transcription factor activity, RNA polymerase II-specific; Notch signaling involved in heart development	important for cardiac development and heart formation53	PA39H
		48	HK1	Hexokinase-1	glucokinase activity; glucose 6-phosphate metabolic process	involved in glycolytic metabolism; protective against ischemia reperfusion injury54	P7D50
		49	HRAS	GTPase HRas	GTP binding; GTPase activity; positive regulation of transcription by RNA polymerase II	thought to have cardioprotective functions through activation of AKT55	PMYPC
		50	IFNG	Interferon gamma	apoptotic process; positive regulation of gene expression	low expression in the heart; involved in STAT5/PI3K/Akt signaling56	PXC6R
		51	IL2	Interleukin-2	cytokine activity; cell-cell signaling; negative regulation of heart contraction	pro-inflammatory factor; might play a role in arrhythmias through involvement with sodium currents57	PY6A1
		52	IRX3	Iroquois-class homeodomain protein IRX-3	regulation of cell communication by electrical coupling involved in cardiac conduction;	important to conduction system and expression of connexin proteins58	PEH52
		53	IRX5	Iroquois-class homeodomain protein IRX-5	DNA-binding transcription factor activity, RNA polymerase II-specific; cell development	promotes expression of SCN5A; plays a role in ventricular conduction59	PFH53
		54	ISL1	Insulin gene enhancer protein ISL-1	cardiac muscle cell myoblast differentiation; regulation of heart rate by cardiac conduction	transcription factor; important player in development of cardiovascular system and disease60	P5RP3
		55	JAK2	Tyrosine-protein kinase JAK2	receptor signaling pathway via JAK-STAT; positive regulation of nitric-oxide synthase biosynthetic process	plays a key role in cytokine signaling and signal transduction from cell membrane to nucleus via phosphorylation of STAT proteins61	PEHGD
		56	JUP	Junction plakoglobin	desmosome; cadherin binding; cell-cell adhesion; intercalated disc	major component of cardiac desmosomes and adherens junctions62	P7PN6
		57	KCNJ8	ATP-sensitive inward rectifier potassium channel 8	ATP-activated inward rectifier potassium channel activity; potassium ion import across plasma membrane	plays a role in ventricular depolarization; subunit of potassium channel Kir6.163	PHRMD
		58	LAMP2	Lysosome-associated membrane glycoprotein 2	lysosome; extracellular exosome; muscle cell celllar ]homeostasis	autophagy regulator; plays a role in ROS clearance64	PT52Q
		59	LDHA	L-lactate dehydrogenase A chain	lactate metabolic process; cadherin binding; glycolytic process	important player in the final step of anaerobic glycolysis/lactate production65	P1AC2
		60	LMNA	Prelamin-A/C	DNA double-strand break attachment to nuclear envelope; cellular response to hypoxia; negative regulation of cardiac muscle hypertrophy in response to stress	nuclear lamin protein; regulates cardiac genes66	PJEFK
		61	LRRC10	Leucine-rich repeat-containing protein 10	alpha-actinin binding; cytoskeleton; cardiac muscle cell development	interacts with actin; plays a role in cardiac response to mechanical stress67	P1C3T
		62	MAP2K1	Dual specificity mitogen-activated protein kinase kinase 1	MAP kinase kinase activity; positive regulation of gene expression; heart development	involved in RAS/MAPK pathway; MAPK/ERK cascade; mitogen growth68	P36A7
		63	MAP2K2	Dual specificity mitogen-activated protein kinase kinase 2	ERK1 and ERK2 cascade; cell-cell junction; scaffold protein binding	plays a key role in mitogen growth factor signal transduction; MAPK/ERK pathway69	P0VHQ
		64	MEF2A	Myocyte-specific enhancer factor 2A	positive regulation of cardiac muscle hypertrophy; cardiac conduction; positive regulation of transcription by RNA polymerase II; histone deacetylase binding	impacts gene expression of cardiac chambers through transcriptional regulation70	P8ZPL
		65	MET	MET proto-oncogene, receptor tyrosine kinase	nucleotide binding; protein kinase activity;	involved in MAPK cascade71	PTX1Z
		66	MTOR	Serine/threonine-protein kinase mTOR	protein serine/threonine kinase activity; TOR signaling; negative regulation of autophagy	regulates protein synthesis, autophagy, lysosomal function, metabolism72	PM6AR
		67	MYBPC3	Myosin-binding protein C, cardiac-type	myosin heavy chain binding; ventricular cardiac muscle tissue morphogenesis; cardiac muscle contraction; cardiac myofibril; myosin binding	sarcomeric protein involved in modulation of cardiac contractility73	PMJ35
		68	MYL7	Myosin regulatory light chain 2, atrial isoform	calcium ion binding; heart contraction; myofibril; myosin complex	regulatory light chain of myosin expressed in early fetal cardiomyocytes74	PVD6N
		69	NEAT1	non-protein coding NEAT1	paraspeckles; protein binding	long non-coding RNA; essential for paraspeckle formation; associated with ischemic injury75	P2ZPT
		70	NEBL	Nebulette	cardiac muscle thin filament assembly; Z-disc; actin filament binding; stress fiber	cardiac specific Z-disc protein76	PA4KS
		71	NFKB1	Nuclear factor NF-kappa-B p105 subunit	DNA-binding transcription factor activity, RNA polymerase II-specific; RNA polymerase II cis-regulatory region sequence-specific DNA binding	transcription factor; key player in cardiac inflammatory intracellular signaling leading to cytokine production77	P1KN3
		72	NOS2	Nitric oxide synthase, inducible	nitric-oxide synthase activity; calmodulin binding; nitric oxide biosynthesis process	inducible nitric oxide synthase78	PTX30
		73	NPPA	Natriuretic peptides A	cGMP biosynthetic process; positive regulation of delayed rectifier potassium channel activity; positive regulation of potassium ion export across plasma membrane; cardiac conduction system development; cardiac muscle hypertrophy in response to stress	secreted by the heart; involved in cardiac development; involved in cardiac injury/stress response78	PR67S
		74	NPPB	Natriuretic peptides B	cGMP biosynthetic process; cardiac conduction system development; signaling receptor binding	secreted by the heart; involved in cardiac development; involved in cardiac injury/stress response79	P1YNS
		75	NRAS	GTPase NRas	endoplasmic reticulum membrane; GTPase activity; Golgi membrane; Ras protein signal transduction	membrane protein known to shuttle from cell membrane to Golgi apparatus; member of Ras subfamily; role of N-RAS in the heart is unclear80	PSY83
		76	PDE4B	cAMP-specific 3',5'-cyclic phosphodiesterase 4B	cytosol; transmembrane transporter binding; Z disc; cAMP binding; cellular response to epinephrine stimulus	negatively regulates cardiac β-adrenergic receptor stimulation81	PTXPK
		77	PDE4D	cAMP-specific 3',5'-cyclic phosphodiesterase 4D	regulation of cardiac muscle cell contraction; transmembrane transporter binding; cytosol	regulator of contractility and cardiac sarcoplasmic reticulum calcium release82	PANPC
		78	PDK4	[Pyruvate dehydrogenase (acetyl-transferring)] kinase isozyme 4, mitochondrial	regulation of glucose metabolic process; glucose metabolic process; regulation of acetyl-CoA biosynthetic process from pyruvate; pyruvate dehydrogenase (acetyl-transferring) kinase activity	involved with metabolism/energy production; fatty acid oxidation83	PHWAL
		79	PGK1	Phosphoglycerate kinase 1	APT binding; glycolytic process; cellular response to hypoxia; membrane raft	enzyme that generates ATP during glycolysis84	PRV63
		80	PIK3CA	Phosphatidylinositol 4,5-bisphosphate 3-kinase catalytic subunit alpha isoform	phosphatidylinositol-4,5-bisphosphate 3-kinase activity; actin cytoskeleton organization; cardiac muscle cell contraction	catalytic subunit of PI3K kinase85; plays a role in intracellular signaling and regulation of voltage-gated L-type calcium channels86	PHS91
		81	PIK3R1	Phosphatidylinositol 3-kinase regulatory subunit alpha	phosphatidylinositol phosphate biosynthetic process; phosphatidylinositol 3-kinase complex, class IA; response to endoplasmic reticulum stress	regulatory subunit of PI3K kinase85; plays a role in intracellular signaling and regulation of voltage-gated L-type calcium channels86	PYJ4S
		82	PLN	Cardiac phospholamban	negative regulation of ATPase-coupled calcium transmembrane transporter activity; negative regulation of calcium ion binding; negative regulation of calcium ion import into sarcoplasmic reticulum; negative regulation of heart rate	inhibitor of sarco(endo)plasmic reticulum Ca2+ aTPase (SERCA) pump which plays an essential role in Ca2+ regulation87	PFW8W
		83	PRKCA	Protein kinase C alpha type	protein kinase C activity; ATP binding; desmosome assembly; apoptotic signaling pathway	regulator of cardiac contractility and calcium handling; senses intracellular calcium88	P5JG3
		84	PROX1	Prospero homeobox protein 1	DNA-binding transcription repressor activity, RNA polymerase II-specific; DNA-binding transcription factor activity, RNA polymerase II-specific; nuclear receptor binding	​​homeobox transcription factor essential for cardiac sarcomere maintenance and maturation89	PHY3Q
		85	PTEN	Phosphatidylinositol 3,4,5-trisphosphate 3-phosphatase and dual-specificity protein phosphatase PTEN	apoptotic process; negative regulation of protein kinase B signaling; phosphatidylinositol dephosphorylation	lipid phosphatase that negatively regulates P13K/AKT signaling pathway by dephosphorylating PI(3,4,5)P3 to PI(4,5)P286	P0165
		86	PTPN11 (aka Shp2)	Tyrosine-protein phosphatase non-receptor type 11	protein tyrosine phosphatase activity; cell adhesion molecule binding; cytokine-mediated signaling pathway	negative regulator of cardiomyocyte growth through controlling focal adhesion kinase/steroid receptor coactivator (FAK/Src) and mTOR signaling pathways in cardiomyocytes90	P3Z16
		87	RAF1	RAF proto-oncogene serine/threonine-protein kinase	protein serine/threonine kinase activity; death-inducing signaling complex assembly; mitochondrial outer membrane; negative regulation of apoptotic process	encodes MAP3K which mediates biological responses post stimulus91	P8KPC
		88	RBM20	RNA-binding protein 20	RNA binding; RNA splicing; mRNA binding; regulation of mRNA splicing, via spliceosome; cytoplasmic ribonucleoprotein granule; negative regulation of mRNA splicing, via spliceosome	RNA binding protein; splicing factor that controls cardiac isoform expression of titin, myomesin-1, CAMK2D, RYR292	P44JJ
		89	SCN3B	Sodium channel subunit beta-3	regulation of heart rate by cardiac conduction; membrane depolarization during action potential; cardiac muscle contraction; sodium channel regulator activity; voltage-gated sodium channel activity involved in cardiac muscle cell action potentia	encodes sodium channel β4 auxiliary subunit which modulates kinetics of Nav1.5 channel93	PHS80
		90	SGCD	Delta-sarcoglycan	muscle organ development; calcium ion homeostasis; cardiac muscle cell contraction; sarcoplasmic reticulum; sarcolemma	sarcolemmal transmembrane glycoprotein δ-sarcoglycan; highly expressed in cardiac muscle; functions as a dystrophin-associated glycoprotein complex94	PPAJX
		91	SLC29A1	Equilibrative nucleoside transporter 1	nucleoside transmembrane transporter activity; cellular response to glucose stimulus	encodes membrane transporter equilibrative nucleoside transporter subtype 1 (ENT1); allows transfer of adenosine across cell membranes95	P4ZPW
		92	SLC8A1	Sodium/calcium exchanger 1	sarcolemma; T-tubule; Z-disc, calcium ion homeostasis	sarcolemmal Na+/Ca2+ exchanger NCX; major mechanism of calcium efflux in ventricular cardiomyocytes96	P9GNF
		93	SMAD7	Mothers against decapentaplegic homolog 7	negative regulation of transforming growth factor beta receptor signaling pathway; negative regulation of pathway-restricted SMAD protein phosphorylation	negatively regulates signaling of TGF-β family members; important for cardiac development and function97	PZ12L
		94	STAT3	Signal transducer and activator of transcription 3	positive regulation of transcription by RNA polymerase II; RNA polymerase II transcription regulator complex; receptor signaling pathway via JAK-STAT	plays a role in transmitting extracellular signals; influences transcription and mitochondrial function98	P3ZPV
		95	TGFB3	Transforming growth factor beta-3 proprotein	type II transforming growth factor beta receptor binding; positive regulation of DNA-templated transcription	growth factor; regulates cytokine-stimulating fibrosis; modulator of cell adhesion99	PQ85M
		96	TMPO	Lamina-associated polypeptide 2, isoform alpha	DNA binding; cadherin binding; chromatin; lamin binding; nuclear envelope	interacts with nucleoplasmic lamins A/C encoded by LMNA100	PP7PE
		97	TTR	Transthyretin	extracellular region; signal transduction; extracellular exosome	protein transporter; oxidative stress-suppressing factor101	PJYP9
		98	TXNRD2	Thioredoxin reductase 2, mitochondrial	mitochondrion; cell redox homeostasis; mitochondiral matrix	enzyme that scavenges reactive oxygen species in mitochondria102	P032L
		99	VCL	Vinculin	actin binding; cadherin binding; cytoskeleton	plays a role in cardiomyocyte adhesion and contraction through anchoring actin to adherens junction103	PQYPF
		100	WEE1	Wee1-like protein kinase	microtubule cytoskeleton organization; ATP binding; protein tyrosine kinase activity	nuclear protein kinase; negatively regulates cardiomyocyte cell cycle activity104	PZYPQ
			REFERNCES
			1. Fahrenbach, J. P. et al. Abcc9 is required for the transition to oxidative metabolism in the newborn heart. FASEB J. 28, 2804–2815 (2014).
			2. Hausner, E. A., Elmore, S. A. & Yang, X. Overview of the Components of Cardiac Metabolism. Drug Metab. Dispos. 47, 673–688 (2019).
			3. Murphy, A. C. H. & Young, P. W. The actinin family of actin cross-linking proteins – a genetic perspective. Cell & Bioscience vol. 5 Preprint at https://doi.org/10.1186/s13578-015-0029-7 (2015).
			4. Abriel, H. Microdomain Interactions of Macromolecular Complexes and Regulation of the Sodium Channel Nav1.5. Cardiac Electrophysiology: From Cell to Bedside 167–176 Preprint at https://doi.org/10.1016/b978-0-323-44733-1.00018-3 (2018).
			5. Castiglione, V. et al. Biomarkers for the diagnosis and management of heart failure. Heart Fail. Rev. 27, 625–643 (2022).
			6. Okumura, H. et al. Adrenomedullin Infusion Attenuates Myocardial Ischemia/Reperfusion Injury Through the Phosphatidylinositol 3-Kinase/Akt-Dependent Pathway. Circulation vol. 109 242–248 Preprint at https://doi.org/10.1161/01.cir.0000109214.30211.7c (2004).
			7. Bathe-Peters, M. et al. Visualization of β-adrenergic receptor dynamics and differential localization in cardiomyocytes. Proc. Natl. Acad. Sci. U. S. A. 118, (2021).
			8. De Mello, W. C. & Danser, A. H. Angiotensin II and the heart : on the intracrine renin-angiotensin system. Hypertension 35, 1183–1188 (2000).
			9. Wu, X. et al. Plasma membrane Ca2+-ATPase isoform 4 antagonizes cardiac hypertrophy in association with calcineurin inhibition in rodents. J. Clin. Invest. 119, 976–985 (2009).
			10. Huang, J.-H. et al. Arginine vasopressin modulates electrical activity and calcium homeostasis in pulmonary vein cardiomyocytes. J. Biomed. Sci. 26, 71 (2019).
			11. Holmes, C. L., Landry, D. W. & Granton, J. T. Science Review: Vasopressin and the cardiovascular system part 2 - clinical physiology. Crit. Care 8, 15–23 (2004).
			12. Korshunova, A. Y. et al. BCL2‑regulated apoptotic process in myocardial ischemia‑reperfusion injury (Review). Int. J. Mol. Med. 47, 23–36 (2021).
			13. Hong, T. et al. Cardiac BIN1 folds T-tubule membrane, controlling ion flux and limiting arrhythmia. Nat. Med. 20, 624–632 (2014).
			14. Clerk, A. et al. Cardiomyocyte BRAF and type 1 RAF inhibitors promote cardiomyocyte and cardiac hypertrophy in mice in vivo. Biochem. J 479, 401–424 (2022).
			15. Shah, K., Seeley, S., Schulz, C., Fisher, J. & Gururaja Rao, S. Calcium Channels in the Heart: Disease States and Drugs. Cells 11, (2022).
			16. Moosmang, S. & Hofmann, F. Cav1.3 Voltage-Gated Calcium Channel. in xPharm: The Comprehensive Pharmacology Reference (eds. Enna, S. J. & Bylund, D. B.) 1–5 (Elsevier, 2009).
			17. Wormuth, C. et al. Review: Cav2.3 R-type Voltage-Gated Ca2+ Channels - Functional Implications in Convulsive and Non-convulsive Seizure Activity. Open Neurol. J. 10, 99–126 (2016).
			18. Bodi, I., Mikala, G., Koch, S. E., Akhter, S. A. & Schwartz, A. The L-type calcium channel in the heart: the beat goes on. J. Clin. Invest. 115, 3306–3317 (2005).
			19. Kee, Z., Kodji, X. & Brain, S. D. The Role of Calcitonin Gene Related Peptide (CGRP) in Neurogenic Vasodilation and Its Cardioprotective Effects. Front. Physiol. 9, 1249 (2018).
			20. Erickson, J. R. Mechanisms of CaMKII Activation in the Heart. Front. Pharmacol. 5, 59 (2014).
			21. Tian, J. et al. Caveolin as a Novel Potential Therapeutic Target in Cardiac and Vascular Diseases: A Mini Review. Aging Dis. 11, 378–389 (2020).
			22. Rodrigues-Díez, R. R. et al. CCN2 (Cellular Communication Network Factor 2) Deletion Alters Vascular Integrity and Function Predisposing to Aneurysm Formation. Hypertension 79, e42–e55 (2022).
			23. Yuan, W. et al. CDK6 mediates the effect of attenuation of miR-1 on provoking cardiomyocyte hypertrophy. Mol. Cell. Biochem. 412, 289–296 (2016).
			24. Yang, W. et al. Cyclin-Dependent Kinase Inhibitor 2b Controls Fibrosis and Functional Changes in Ischemia-Induced Heart Failure via the BMI1-p15-Rb Signalling Pathway. Can. J. Cardiol. 37, 655–664 (2021).
			25. Manalo, A. et al. Loss of CENP-F Results in Dilated Cardiomyopathy with Severe Disruption of Cardiac Myocyte Architecture. Sci. Rep. 8, 7546 (2018).
			26. Biswas, N., Curello, E., O’Connor, D. T. & Mahata, S. K. Chromogranin/secretogranin proteins in murine heart: myocardial production of chromogranin A fragment catestatin (Chga(364-384)). Cell Tissue Res. 342, 353–361 (2010).
			27. Hautala, A. J. et al. Heart rate recovery after maximal exercise is associated with acetylcholine receptor M2 (CHRM2) gene polymorphism. Am. J. Physiol. Heart Circ. Physiol. 291, H459–66 (2006).
			28. Li, Q., Ramírez-Bergeron, D. L., Dunwoodie, S. L. & Yang, Y.-C. Cited2 gene controls pluripotency and cardiomyocyte differentiation of murine embryonic stem cells through Oct4 gene. J. Biol. Chem. 287, 29088–29100 (2012).
			29. Weninger, W. J. et al. Cited2 is required both for heart morphogenesis and establishment of the left-right axis in mouse development. Development 132, 1337–1348 (2005).
			30. Duan, D. D. The ClC-3 chloride channels in cardiovascular disease. Acta Pharmacol. Sin. 32, 675–684 (2011).
			31. Kumarapeli, A. R. K. et al. Alpha B-crystallin suppresses pressure overload cardiac hypertrophy. Circ. Res. 103, 1473–1482 (2008).
			32. Li, J. et al. Alpha-catenins control cardiomyocyte proliferation by regulating Yap activity. Circ. Res. 116, 70–79 (2015).
			33. Singh, S. R. & Robbins, J. Desmin and Cardiac Disease: An Unfolding Story. Circulation research vol. 122 1324–1326 (2018).
			34. Ding, M. et al. Inhibition of dynamin-related protein 1 protects against myocardial ischemia-reperfusion injury in diabetic mice. Cardiovasc. Diabetol. 16, 19 (2017).
			35. Heuser, A. et al. Mutant desmocollin-2 causes arrhythmogenic right ventricular cardiomyopathy. Am. J. Hum. Genet. 79, 1081–1088 (2006).
			36. Strakova, J. et al. Dystrobrevin increases dystrophin’s binding to the dystrophin-glycoprotein complex and provides protection during cardiac stress. J. Mol. Cell. Cardiol. 76, 106–115 (2014).
			37. Schorlemmer, A., Matter, M. L. & Shohet, R. V. Cardioprotective signaling by endothelin. Trends Cardiovasc. Med. 18, 233–239 (2008).
			38. Watts, S. W. Endothelin receptors: what’s new and what do we need to know? Am. J. Physiol. Regul. Integr. Comp. Physiol. 298, R254–60 (2010).
			39. Chen, H.-Y. et al. ELAVL1 is transcriptionally activated by FOXC1 and promotes ferroptosis in myocardial ischemia/reperfusion injury by regulating autophagy. Mol. Med. 27, 14 (2021).
			40. Tanaka, T. et al. Endothelial PAS domain protein 1 (EPAS1) induces adrenomedullin gene expression in cardiac myocytes: role of EPAS1 in an inflammatory response in cardiac myocytes. J. Mol. Cell. Cardiol. 34, 739–748 (2002).
			41. Sun, J. et al. FGF13 Is a Novel Regulator of NF-κB and Potentiates Pathological Cardiac Hypertrophy. iScience 23, 101627 (2020).
			42. Lambers, E. et al. Foxc1 Regulates Early Cardiomyogenesis and Functional Properties of Embryonic Stem Cell Derived Cardiomyocytes. Stem Cells 34, 1487–1500 (2016).
			43. Sengupta, A., Molkentin, J. D., Paik, J.-H., DePinho, R. A. & Yutzey, K. E. FoxO transcription factors promote cardiomyocyte survival upon induction of oxidative stress. J. Biol. Chem. 286, 7468–7478 (2011).
			44. Alikunju, S., Niranjan, N., Mohsin, M., Sayed, N. & Sayed, D. G3bp1 - microRNA-1 axis regulates cardiomyocyte hypertrophy. Cell. Signal. 91, 110245 (2022).
			45. Michela, P., Velia, V., Aldo, P. & Ada, P. Role of connexin 43 in cardiovascular diseases. Eur. J. Pharmacol. 768, 71–76 (2015).
			46. Abrams, D. J. & Saffitz, J. E. Chapter 11 - Diseases of the Intercalated Disc. in Cardioskeletal Myopathies in Children and Young Adults (eds. Jefferies, J. L., Blaxall, B. C., Robbins, J. & Towbin, J. A.) 213–231 (Academic Press, 2017).
			47. Baggio, L. L. et al. GLP-1 Receptor Expression Within the Human Heart. Endocrinology 159, 1570–1584 (2018).
			48. Cannavo, A. et al. GRK2 as a therapeutic target for heart failure. Expert Opin. Ther. Targets 22, 75–83 (2018).
			49. Ahmad, F. & Woodgett, J. R. Emerging roles of GSK-3α in pathophysiology: Emphasis on cardio-metabolic disorders. Biochim. Biophys. Acta Mol. Cell Res. 1867, 118616 (2020).
			50. Nishio, R. & Matsumori, A. Gelsolin and cardiac myocyte apoptosis: a new target in the treatment of postinfarction remodeling. Circulation research vol. 104 829–831 (2009).
			51. Uetani, T. et al. Insufficiency of pro-heparin-binding epidermal growth factor-like growth factor shedding enhances hypoxic cell death in H9c2 cardiomyoblasts via the activation of caspase-3 and c-Jun N-terminal kinase. J. Biol. Chem. 284, 12399–12409 (2009).
			52. Li, N. et al. Molecular Mapping of Sinoatrial Node HCN Channel Expression in the Human Heart. Circ. Arrhythm. Electrophysiol. 8, 1219–1227 (2015).
			53. Ihara, D. et al. The Mechanism of Hey2 Expression in Cardiac Development. European Cardiology Review 13, 128 (2018).
			54. Calmettes, G. et al. Hexokinases and cardioprotection. J. Mol. Cell. Cardiol. 78, 107–115 (2015).
			55. Matsuda, T. et al. H-Ras Isoform Mediates Protection Against Pressure Overload-Induced Cardiac Dysfunction in Part Through Activation of AKT. Circ. Heart Fail. 10, (2017).
			56. Kimura, A. et al. Protective Roles of Interferon-γ in Cardiac Hypertrophy Induced by Sustained Pressure Overload. J. Am. Heart Assoc. 7, (2018).
			57. Zhao, Y. et al. Regulation of SCN3B/scn3b by Interleukin 2 (IL-2): IL-2 modulates SCN3B/scn3b transcript expression and increases sodium current in myocardial cells. BMC Cardiovasc. Disord. 16, 1 (2016).
			58. Zhang, S.-S. et al. Iroquois homeobox gene 3 establishes fast conduction in the cardiac His-Purkinje network. Proc. Natl. Acad. Sci. U. S. A. 108, 13576–13581 (2011).
			59. Al Sayed, Z. R. et al. Human model of IRX5 mutations reveals key role for this transcription factor in ventricular conduction. Cardiovasc. Res. 117, 2092–2107 (2021).
			60. Ren, J., Miao, D., Li, Y. & Gao, R. Spotlight on Isl1: A Key Player in Cardiovascular Development and Diseases. Front Cell Dev Biol 9, 793605 (2021).
			61. Kirabo, A. & Sayeski, P. P. Jak2 Tyrosine Kinase: A Potential Therapeutic Target for AT1 Receptor Mediated Cardiovascular Disease. Pharmaceuticals 3, 3478 (2010).
			62. Li, D. et al. Restrictive loss of plakoglobin in cardiomyocytes leads to arrhythmogenic cardiomyopathy. Hum. Mol. Genet. 20, 4582–4596 (2011).
			63. Erginel-Unaltuna, N., Yang, W. P. & Blanar, M. A. Genomic organization and expression of KCNJ8/Kir6.1, a gene encoding a subunit of an ATP-sensitive potassium channel. Gene 211, 71–78 (1998).
			64. Cui, L. et al. The Lysosomal Membrane Protein Lamp2 Alleviates Lysosomal Cell Death by Promoting Autophagic Flux in Ischemic Cardiomyocytes. Front Cell Dev Biol 8, 31 (2020).
			65. Dai, C. et al. Lactate Dehydrogenase A Governs Cardiac Hypertrophic Growth in Response to Hemodynamic Stress. Cell Rep. 32, 108087 (2020).
			66. Coste Pradas, J. et al. Identification of Genes and Pathways Regulated by Lamin A in Heart. J. Am. Heart Assoc. 9, e015690 (2020).
			67. Brody, M. J. et al. LRRC10 is required to maintain cardiac function in response to pressure overload. Am. J. Physiol. Heart Circ. Physiol. 310, H269–78 (2016).
			68. Chen, J. et al. Cardio-facio-cutaneous syndrome-associated pathogenic MAP2K1 variants activate autophagy. Gene 733, 144369 (2020).
			69. Zheng, C. F. & Guan, K. L. Cloning and characterization of two distinct human extracellular signal-regulated kinase activator kinases, MEK1 and MEK2. J. Biol. Chem. 268, 11435–11439 (1993).
			70. Medrano, J. L. & Naya, F. J. The transcription factor MEF2A fine-tunes gene expression in the atrial and ventricular chambers of the adult heart. J. Biol. Chem. 292, 20975–20988 (2017).
			71. Madonna, R., Rokosh, G., De Caterina, R. & Bolli, R. Hepatocyte growth factor/Met gene transfer in cardiac stem cells--potential for cardiac repair. Basic Res. Cardiol. 105, 443–452 (2010).
			72. Sciarretta, S., Forte, M., Frati, G. & Sadoshima, J. New Insights Into the Role of mTOR Signaling in the Cardiovascular System. Circ. Res. 122, 489–505 (2018).
			73. Previs, M. J., Beck Previs, S., Gulick, J., Robbins, J. & Warshaw, D. M. Molecular mechanics of cardiac myosin-binding protein C in native thick filaments. Science 337, 1215–1218 (2012).
			74. Guo, Y. & Pu, W. T. Cardiomyocyte Maturation: New Phase in Development. Circ. Res. 126, 1086–1106 (2020).
			75. Wu, H.-J. et al. Long non-coding RNA NEAT1 modulates hypoxia/reoxygenation-induced cardiomyocyte injury via targeting microRNA-520a. Exp. Ther. Med. 18, 2199–2206 (2019).
			76. Perrot, A. et al. Mutations in NEBL encoding the cardiac Z-disk protein nebulette are associated with various cardiomyopathies. Arch. Med. Sci. 12, 263–278 (2016).
			77. Fiordelisi, A., Iaccarino, G., Morisco, C., Coscioni, E. & Sorriento, D. NFkappaB is a Key Player in the Crosstalk between Inflammation and Cardiovascular Diseases. Int. J. Mol. Sci. 20, (2019).
			78. Rastaldo, R. et al. Nitric oxide and cardiac function. Life Sci. 81, 779–793 (2007).
			79. Sobreira, D. R. & Nóbrega, M. A. Regulatory Landscapes of Nppa and Nppb. Circulation research vol. 128 130–132 (2021).
			80. Ramos-Kuri, M. et al. Molecules linked to Ras signaling as therapeutic targets in cardiac pathologies. Biol. Res. 54, 23 (2021).
			81. Karam, S. et al. Cardiac Overexpression of PDE4B Blunts β-Adrenergic Response and Maladaptive Remodeling in Heart Failure. Circulation 142, 161–174 (2020).
			82. Beca, S. et al. Phosphodiesterase 4D regulates baseline sarcoplasmic reticulum Ca2+ release and cardiac contractility, independently of L-type Ca2+ current. Circ. Res. 109, 1024–1030 (2011).
			83. Cardoso, A. C. et al. Mitochondrial Substrate Utilization Regulates Cardiomyocyte Cell Cycle Progression. Nat Metab 2, 167–178 (2020).
			84. Rojas-Pirela, M. et al. Phosphoglycerate kinase: structural aspects and functions, with special emphasis on the enzyme from Kinetoplastea. Open Biol. 10, 200302 (2020).
			85. Jean, S. & Kiger, A. A. Classes of phosphoinositide 3-kinases at a glance. J. Cell Sci. 127, 923–928 (2014).
			86. Ghigo, A., Laffargue, M., Li, M. & Hirsch, E. PI3K and Calcium Signaling in Cardiovascular Disease. Circ. Res. 121, 282–292 (2017).
			87. Hamstra, S. I. et al. The role of phospholamban and GSK3 in regulating rodent cardiac SERCA function. Am. J. Physiol. Cell Physiol. 319, C694–C699 (2020).
			88. Braz, J. C. et al. PKC-alpha regulates cardiac contractility and propensity toward heart failure. Nat. Med. 10, 248–254 (2004).
			89. Risebro, C. A. et al. Prox1 maintains muscle structure and growth in the developing heart. Development 136, 495–505 (2009).
			90. Marin, T. M. et al. Shp2 negatively regulates growth in cardiomyocytes by controlling focal adhesion kinase/Src and mTOR pathways. Circ. Res. 103, 813–824 (2008).
			91. Rose, B. A., Force, T. & Wang, Y. Mitogen-activated protein kinase signaling in the heart: angels versus demons in a heart-breaking tale. Physiol. Rev. 90, 1507–1546 (2010).
			92. van den Hoogenhof, M. M. G. et al. RBM20 Mutations Induce an Arrhythmogenic Dilated Cardiomyopathy Related to Disturbed Calcium Handling. Circulation 138, 1330–1342 (2018).
			93. Fahmi, A. I. et al. The sodium channel beta-subunit SCN3b modulates the kinetics of SCN5a and is expressed heterogeneously in sheep heart. J. Physiol. 537, 693–700 (2001).
			94. Tsubata, S. et al. Mutations in the human delta-sarcoglycan gene in familial and sporadic dilated cardiomyopathy. J. Clin. Invest. 106, 655–662 (2000).
			95. Best, K. A., Bone, D. B., Vilas, G., Gros, R. & Hammond, J. R. Changes in aortic reactivity associated with the loss of equilibrative nucleoside transporter 1 (ENT1) in mice. PLoS One 13, e0207198 (2018).
			96. Ottolia, M., Torres, N., Bridge, J. H. B., Philipson, K. D. & Goldhaber, J. I. Na/Ca exchange and contraction of the heart. J. Mol. Cell. Cardiol. 61, 28–33 (2013).
			97. Chen, Q. et al. Smad7 is required for the development and function of the heart. J. Biol. Chem. 284, 292–300 (2009).
			98. Pipicz, M., Demján, V., Sárközy, M. & Csont, T. Effects of Cardiovascular Risk Factors on Cardiac STAT3. Int. J. Mol. Sci. 19, (2018).
			99. Nesterova, A. P. et al. Chapter 8 - Diseases of the circulatory system. in Disease Pathways (eds. Nesterova, A. P. et al.) 327–390 (Elsevier, 2020).
			100. Taylor, M. R. G. et al. Thymopoietin (lamina-associated polypeptide 2) gene mutation associated with dilated cardiomyopathy. Hum. Mutat. 26, 566–574 (2005).
			101. Wieczorek, E. & Ożyhar, A. Transthyretin: From Structural Stability to Osteoarticular and Cardiovascular Diseases. Cells 10, (2021).
			102. Dey, S., Sidor, A. & O’Rourke, B. Compartment-specific Control of Reactive Oxygen Species Scavenging by Antioxidant Pathway Enzymes*. J. Biol. Chem. 291, 11185–11197 (2016).
			103. Merkel, C. D., Li, Y., Raza, Q., Stolz, D. B. & Kwiatkowski, A. V. Vinculin anchors contractile actin to the cardiomyocyte adherens junction. Mol. Biol. Cell 30, 2639–2650 (2019).
			104. Puente, B. N. et al. The oxygen-rich postnatal environment induces cardiomyocyte cell-cycle arrest through DNA damage response. Cell 157, 565–579 (2014).
