## Supplementary Table 3 for "Bento: A toolkit for subcellular analysis of spatial transcriptomics data"

### Sheet: Hyperoptimization Parameters
Supplementary Table 2
Random Forest				Validation
Parameter	Distribution	Range		4-fold cross validation, maximizing mean macro-F1 score
n_estimators	Uniform	10:500:10		TPE (Tree-structured Parzen Estimator) sampling for 50 trials
max_depth	Uniform	2:20
learning_rate	Log-uniform	1e-4:1
colsample_bytree	Uniform	0.2:0.8
reg_lambda	Log-uniform	1e-7:1e-1
SVM
Parameter	Distribution	Range		4-fold cross validation, maximizing mean macro-F1 score
kernel	Uniform	linear, poly, rbf, sigmoid		TPE (Tree-structured Parzen Estimator) sampling for 50 trials
C	Log-uniform	1e-5:1
degree	Uniform	2:5
MLP
Parameter	Distribution	Range		20% data for validation, minimizing mean binary cross entropy loss
Optimizer	Fixed	Adam		TPE (Tree-structured Parzen Estimator) sampling for 50 trials
FC layers	Fixed	2
Layer 1 units	Uniform	10:300
Layer 2 units	Uniform	10:300
Epochs	Fixed	100
CNN
Parameter	Distribution	Range		20% data for validation, minimizing mean binary cross entropy loss
Optimizer	Fixed	Adam		TPE (Tree-structured Parzen Estimator) sampling for 50 trials
Conv. blocks	Fixed	2
Input size	Fixed	64x64
Number of filters	Uniform	2:16
Kernel size	Fixed	3
FC layer 1 units	Uniform	10:300
FC layer 2 units	Uniform	10:100
Epochs	Fixed	200

### Sheet: MLP Architecture
========================================================================================== Layer (type:depth-idx) Output Shape Param # ========================================================================================== FCModule -- -- ├─Sequential: 1-1 [100, 2] -- │ └─Linear: 2-1 [100, 88] 1,232 │ └─BatchNorm1d: 2-2 [100, 88] 176 │ └─Dropout: 2-3 [100, 88] -- │ └─ReLU: 2-4 [100, 88] -- │ └─…

### Sheet: CNN Architecture
========================================================================================== Layer (type:depth-idx) Output Shape Param # ========================================================================================== SpotsBinaryModule -- -- ├─Sequential: 1-1 [100, 2] -- │ └─Conv2d: 2-1 [100, 2, 62, 62] 20 │ └─BatchNorm2d: 2-2 [100, 2, 62, 62] 4 │ └─Dropout: 2-3 [100, 2, 62, 62] -- │ └─Re…
